# CAbiNet: Joint visualization of cells and genes based on a gene-cell graph

**DOI:** 10.1101/2022.12.20.521232

**Authors:** Yan Zhao, Clemens Kohl, Daniel Rosebrock, Qinan Hu, Yuhui Hu, Martin Vingron

## Abstract

In routine single-cell RNA-sequencing (scRNA-seq) analysis workflows, cells are commonly visualized in 2D to show the patterns in the data. However, these visualization approaches do not give any information about the genes that define the cell groups or clusters. It is therefore desirable to display cells and genes simultaneously such that by their relative position to each other information about the genes’ expression in a cluster can be obtained. Here we propose “Correspondence Analysis based Biclustering on Networks” (CAbiNet) as a novel approach to jointly visualize cells and genes by a non-linear embedding approach, called biMAP. The biMAP allows for easy and interactive exploration of cells and their corresponding marker genes in a single plot. CabiNet additionally offers an intuitive way to perform biclustering jointly on cells and genes, providing a simplified workflow to annotate cell types on the biMAP. CAbiNet is accessible through GitHub as an R package.
