## Supplemental Material 7 for "CAbiNet: Joint visualization of cells and genes based on a gene-cell graph"

### Sheet: raw data resources
Name	cells	genes	Method	source	reference	Organism
Benchmarking data sets - SMALL
Darmanis	466	22085	SMART-Seq2	https://bioconductor.org/packages/release/data/experiment/vignettes/scRNAseq/inst/doc/scRNAseq.html#available-data-sets	Darmanis, S., S. A. Sloan, Y. Zhang, M. Enge, C. Caneda, L. M. Shuer, M. G. Hayden Gephart, B. A. Barres, and S. R. Quake. 2015. “A survey of human brain transcriptome diversity at the single cell level.” Proc Natl Acad Sci U S A 112 (23): 7285–90.	Human
FreytagGold	925	58302	10x	https://zenodo.org/record/4797997#.Y5mQwqLMI10	Freytag S, Tian L, Lönnstedt I, Ng M, Bahlo M. Comparison of clustering tools in R for medium-sized 10x Genomics single-cell RNA-sequencing data. F1000Res. 2018 Aug 15;7:1297. doi: 10.12688/f1000research.15809.2. PMID: 30228881; PMCID: PMC6124389.	Human adult cor- tical samples
Benchmarking data sets - MEDIUM
PBMC10x	3362	33694	SMART-Seq2	https://singlecell.broadinstitute.org/single_cell/study/SCP424/single-cell-comparison-pbmc-data	Ding J, Adiconis X, Simmons SK, Kowalczyk MS et al. Systematic comparison of single-cell and single-nucleus RNA-sequencing methods. Nat Biotechnol 2020 Jun;38(6):737-746. PMID: 32341560	human
Tirosh	2887	23686	SMART-Seq2	https://www.ncbi.nlm.nih.gov/geo/query/acc.cgi?acc=GSE72056	Tirosh, I., Izar, B., Prakadan, S. M., Wadsworth, M. H., Treacy, D., Trombetta, J. J., Rotem, A., Rodman, C., Lian, C., Murphy, G., et al. (2016). Dissecting the multicellular ecosystem of metastatic melanoma by single-cell rna-seq. Science, 352(6282):189–196.	human
zeisel	3005	20006	Fluidigm C1	https://bioconductor.org/packages/release/data/experiment/vignettes/scRNAseq/inst/doc/scRNAseq.html#available-data-sets	Zeisel, A., A. B. Munoz-Manchado, S. Codeluppi, P. Lonnerberg, G. La Manno, A. Jureus, S. Marques, et al. 2015. “Brain structure. Cell types in the mouse cortex and hippocampus revealed by single-cell RNA-seq.” Science 347 (6226): 1138–42.	mouse brain
BaronPancreas	8569	20125	CEL-seq	https://bioconductor.org/packages/release/data/experiment/vignettes/scRNAseq/inst/doc/scRNAseq.html	Baron, M., A. Veres, S. L. Wolock, A. L. Faust, R. Gaujoux, A. Vetere, J. H. Ryu, et al. 2016. “A Single-Cell Transcriptomic Map of the Human and Mouse Pancreas Reveals Inter- and Intra-cell Population Structure.” Cell Syst 3 (4): 346–60.	human
Benchmarking data sets – LARGE
DemlSpatial	15295	13668	Stereo-seq	https://db.cngb.org/stomics/flysta3d/download.html	Wang, M. et al. High-resolution 3D spatiotemporal transcriptomic maps of developing Drosophila embryos and larvae. Dev. Cell 57, 1271–1283 (2022).	dmel
TabulaSapiens	32701	58559	10x	https://tabula-sapiens-portal.ds.czbiohub.org/	The Tabula Sapiens Consortium, The Tabula Sapiens: A multiple-organ, single-cell transcriptomic atlas of humans Science 376, eabl4896 (2022).	human
BrainOrganoid	35291	33538	10x	https://www.ncbi.nlm.nih.gov/geo/query/acc.cgi?acc=GSE189981	https://www.nature.com/articles/s41556-022-00929-5	human
Additional data sets discussed:
tabula muris	1960	23433	SMART-Seq2	http://bioconductor.org/packages/release/data/experiment/html/TabulaMurisData.html	Schaum N, Karkanias J, Neff NF, et al (2018), Single-cell transcrip-tomics of 20 mouse organs creates a tabula muris 562(7727):367–372. https://doi.org/10.1038/s41586-018-0590-4, URL https://www.nature.com/articles/s41586-018-0590-4	mouse – Limb Muscle
					[20]
Short Name	Dataset description	# Cells	# Genes	Protocol	Ref.
Darmanis	Human adult cortical samples	466	22085	SMART-Seq2	[52]
FreytagGold	Three human lung adenocarcinoma cell	925	58302	10x	[53]
	lines, HCC827, H1975 and H2228
tabula muris	Tabula Muris Limb Muscle	1960	23433	SMART-Seq2	[18]
zeisel	Mouse somatosensory cortex and	2874	14508	Fluidigm C1	[54]
	hippocampal CA1 region (ZeiselBrain)
pbmc3k	PBMC3k(human)	2700	32738	10x	[33]
Tirosh	Human melanoma tumor	2887	23686	SMART-Seq2	[55]
	nonmaglignant cells
PBMC10x	Human peripheral blood	3362	33694	10x	[56]
	mononuclear cells
BaronPancreas	Human Pancreas	8569	20125	CEL-seq	[57]
Deml_spatial	Drosophila melanogaster late stage	15295	13668	Stereo-seq	[27]
	embryo (14-16h after egg laying)
tabula sapiens	Tabula sapiens endothelial cells	32701	58559	10x	[58]
brain organoids	cerebral organoids	35291	33538	10x	[20]
